# Phased diploid genome assemblies for three strains of *Candida albicans* from oak trees

**DOI:** 10.1101/697524

**Authors:** Jennafer A. P. Hamlin, Guilherme Dias, Casey M. Bergman, Douda Bensasson

**Author notes:** Equally contributing authors (Jennafer A. P. Hamlin, Guilherme Dias). Corresponding author: Douda Bensasson, Department of Plant Biology, University of Georgia, Miller Plant Sciences, Athens, GA 30602.

## Abstract

Although normally a harmless commensal, *Candida albicans* has the potential to generate a wide range of infections including systemic candidaemia, making it the most common cause of bloodstream infections worldwide with a high rate of mortality. *C. albicans* has long been considered an obligate commensal, however, recent studies suggest it can live outside animal hosts. Here, we have generated PacBio sequencing and phased genome assemblies for three *C. albicans* strains from oak trees in the United Kingdom (NCYC 4144, NCYC 4145, and NCYC 4146). Our results provide phased *de novo* diploid assemblies for *C. albicans* and provide a framework to study patterns of genomic variation within and among strains of an important fungal pathogen.
