## Supplementary material for "Phased diploid genome assemblies for three strains of *Candida albicans* from oak trees": FileS1_NCYC4144A1_GCA_005890765.1.txt

CM016746.1	vcf2allelePlot.pl	LOH	2200000	2300000	.	+	.	Note=NCYC4144 chr1 LOH region identified with Illumina data, windowsize=100000 and snp heterozygosity < 0.001
CM016748.1	vcf2allelePlot.pl	LOH	0	100000	.	+	.	Note=NCYC4144 chr3 LOH region identified with Illumina data, windowsize=100000 and snp heterozygosity < 0.001
CM016750.1	vcf2allelePlot.pl	LOH	0	1300000	.	+	.	Note=NCYC4144 chr5 LOH region identified with Illumina data, windowsize=100000 and snp heterozygosity < 0.001
CM016752.1	vcf2allelePlot.pl	LOH	0	1000000	.	+	.	Note=NCYC4144 chr7 LOH region identified with Illumina data, windowsize=100000 and snp heterozygosity < 0.001
CM016753.1	vcf2allelePlot.pl	LOH	2000000	2400000	.	+	.	Note=NCYC4144 chrR LOH region identified with Illumina data, windowsize=100000 and snp heterozygosity < 0.001
CM016753.1	FALCON-Unzip	gap	1942917	1943017	.	+	.	Note=NCYC4144 chrR positions of Ns in NCBI GCA_005890765.1 assembly
CM016746.1	FALCON-Unzip	unpolished	1	3	.	+	.	Note=NCYC4144 chr1 positions not polished by arrow of FALCON-Unzip
CM016746.1	FALCON-Unzip	unpolished	1555	2054	.	+	.	Note=NCYC4144 chr1 positions not polished by arrow of FALCON-Unzip
CM016748.1	FALCON-Unzip	unpolished	573161	589712	.	+	.	Note=NCYC4144 chr3 positions not polished by arrow of FALCON-Unzip
CM016748.1	FALCON-Unzip	unpolished	591323	594882	.	+	.	Note=NCYC4144 chr3 positions not polished by arrow of FALCON-Unzip
CM016748.1	FALCON-Unzip	unpolished	1176544	1180389	.	+	.	Note=NCYC4144 chr3 positions not polished by arrow of FALCON-Unzip
CM016749.1	FALCON-Unzip	unpolished	1	15	.	+	.	Note=NCYC4144 chr4 positions not polished by arrow of FALCON-Unzip
CM016749.1	FALCON-Unzip	unpolished	76000	79674	.	+	.	Note=NCYC4144 chr4 positions not polished by arrow of FALCON-Unzip
CM016750.1	FALCON-Unzip	unpolished	1	6	.	+	.	Note=NCYC4144 chr5 positions not polished by arrow of FALCON-Unzip
CM016751.1	FALCON-Unzip	unpolished	241503	241726	.	+	.	Note=NCYC4144 chr6 positions not polished by arrow of FALCON-Unzip
CM016751.1	FALCON-Unzip	unpolished	241850	252500	.	+	.	Note=NCYC4144 chr6 positions not polished by arrow of FALCON-Unzip
