## Supplemental Data 1 for "Phased diploid genome assemblies for three strains of *Candida albicans* from oak trees"

CM016755.1	vcf2allelePlot.pl	uncertain	0	100000	.	+	.	Note=NCYC4145 chr2 Uncertain region identified with Illumina data, windowsize=100000 and snp heterozygosity < 0.001 not seen when mapped to SC5314_A22
CM016755.1	vcf2allelePlot.pl	uncertain	2200000	2300000	.	+	.	Note=NCYC4145 chr2 Uncertain region identified with Illumina data, windowsize=100000 and snp heterozygosity < 0.001 not seen when mapped to SC5314_A22
CM016755.1	vcf2allelePlot.pl	uncertain	2400000	2700000	.	+	.	Note=NCYC4145 chr2 Uncertain region identified with Illumina data, windowsize=100000 and snp heterozygosity < 0.001 not seen when mapped to SC5314_A22
CM016756.1	vcf2allelePlot.pl	LOH	1400000	1900000	.	+	.	Note=NCYC4145 chr3 LOH region identified with Illumina data, windowsize=100000 and snp heterozygosity < 0.001
CM016758.1	vcf2allelePlot.pl	uncertain	1100000	1200000	.	+	.	Note=NCYC4145 chr5 Uncertain region identified with Illumina data, windowsize=100000 and snp heterozygosity < 0.001 not seen when mapped to SC5314_A22
CM016760.1	vcf2allelePlot.pl	uncertain	900000	1200000	.	+	.	Note=NCYC4145 chr7 Uncertain region identified with Illumina data, windowsize=100000 and snp heterozygosity < 0.001 not seen when mapped to SC5314_A22
CM016761.1	vcf2allelePlot.pl	uncertain	1300000	1400000	.	+	.	Note=NCYC4145 chrR Uncertain region identified with Illumina data, windowsize=100000 and snp heterozygosity < 0.001 not seen when mapped to SC5314_A22
CM016761.1	vcf2allelePlot.pl	LOH	2000000	2500000	.	+	.	Note=NCYC4145 chrR LOH region identified with Illumina data, windowsize=100000 and snp heterozygosity < 0.001
CM016755.1	FALCON-Unzip	gap	73533	73633	.	+	.	Note=NCYC4145 chr2 positions of Ns in NCBI GCA_005890775.1 assembly
CM016755.1	FALCON-Unzip	gap	679394	679494	.	+	.	Note=NCYC4145 chr2 positions of Ns in NCBI GCA_005890775.1 assembly
CM016755.1	FALCON-Unzip	gap	2333730	2333830	.	+	.	Note=NCYC4145 chr2 positions of Ns in NCBI GCA_005890775.1 assembly
CM016755.1	FALCON-Unzip	gap	2525837	2525937	.	+	.	Note=NCYC4145 chr2 positions of Ns in NCBI GCA_005890775.1 assembly
CM016758.1	FALCON-Unzip	gap	1110322	1110422	.	+	.	Note=NCYC4145 chr5 positions of Ns in NCBI GCA_005890775.1 assembly
CM016758.1	FALCON-Unzip	gap	1229589	1229689	.	+	.	Note=NCYC4145 chr5 positions of Ns in NCBI GCA_005890775.1 assembly
CM016760.1	FALCON-Unzip	gap	975055	975155	.	+	.	Note=NCYC4145 chr7 positions of Ns in NCBI GCA_005890775.1 assembly
CM016761.1	FALCON-Unzip	gap	1399707	1399807	.	+	.	Note=NCYC4145 chrR positions of Ns in NCBI GCA_005890775.1 assembly
CM016761.1	FALCON-Unzip	gap	2021029	2021129	.	+	.	Note=NCYC4145 chrR positions of Ns in NCBI GCA_005890775.1 assembly
CM016754.1	FALCON-Unzip	unpolished	1489749	1492813	.	+	.	Note=NCYC4145 chr1 positions not polished by arrow of FALCON-Unzip
CM016754.1	FALCON-Unzip	unpolished	1854003	1865229	.	+	.	Note=NCYC4145 chr1 positions not polished by arrow of FALCON-Unzip
CM016754.1	FALCON-Unzip	unpolished	1866181	1869129	.	+	.	Note=NCYC4145 chr1 positions not polished by arrow of FALCON-Unzip
CM016755.1	FALCON-Unzip	unpolished	1	4	.	+	.	Note=NCYC4145 chr2 positions not polished by arrow of FALCON-Unzip
CM016755.1	FALCON-Unzip	unpolished	73352	73532	.	+	.	Note=NCYC4145 chr2 positions not polished by arrow of FALCON-Unzip
CM016755.1	FALCON-Unzip	unpolished	114153	114652	.	+	.	Note=NCYC4145 chr2 positions not polished by arrow of FALCON-Unzip
CM016755.1	FALCON-Unzip	unpolished	115167	140170	.	+	.	Note=NCYC4145 chr2 positions not polished by arrow of FALCON-Unzip
CM016755.1	FALCON-Unzip	unpolished	679494	684466	.	+	.	Note=NCYC4145 chr2 positions not polished by arrow of FALCON-Unzip
CM016755.1	FALCON-Unzip	unpolished	2235723	2247191	.	+	.	Note=NCYC4145 chr2 positions not polished by arrow of FALCON-Unzip
CM016755.1	FALCON-Unzip	unpolished	2330127	2333729	.	+	.	Note=NCYC4145 chr2 positions not polished by arrow of FALCON-Unzip
CM016755.1	FALCON-Unzip	unpolished	2333830	2359329	.	+	.	Note=NCYC4145 chr2 positions not polished by arrow of FALCON-Unzip
CM016755.1	FALCON-Unzip	unpolished	2462175	2473784	.	+	.	Note=NCYC4145 chr2 positions not polished by arrow of FALCON-Unzip
CM016755.1	FALCON-Unzip	unpolished	2525482	2525836	.	+	.	Note=NCYC4145 chr2 positions not polished by arrow of FALCON-Unzip
CM016755.1	FALCON-Unzip	unpolished	2525937	2550577	.	+	.	Note=NCYC4145 chr2 positions not polished by arrow of FALCON-Unzip
CM016755.1	FALCON-Unzip	unpolished	2721601	2722100	.	+	.	Note=NCYC4145 chr2 positions not polished by arrow of FALCON-Unzip
CM016756.1	FALCON-Unzip	unpolished	1	210	.	+	.	Note=NCYC4145 chr3 positions not polished by arrow of FALCON-Unzip
CM016756.1	FALCON-Unzip	unpolished	500000	500499	.	+	.	Note=NCYC4145 chr3 positions not polished by arrow of FALCON-Unzip
CM016756.1	FALCON-Unzip	unpolished	854052	854053	.	+	.	Note=NCYC4145 chr3 positions not polished by arrow of FALCON-Unzip
CM016756.1	FALCON-Unzip	unpolished	854063	864005	.	+	.	Note=NCYC4145 chr3 positions not polished by arrow of FALCON-Unzip
CM016757.1	FALCON-Unzip	unpolished	1	479	.	+	.	Note=NCYC4145 chr4 positions not polished by arrow of FALCON-Unzip
CM016757.1	FALCON-Unzip	unpolished	865060	870826	.	+	.	Note=NCYC4145 chr4 positions not polished by arrow of FALCON-Unzip
CM016757.1	FALCON-Unzip	unpolished	870878	871877	.	+	.	Note=NCYC4145 chr4 positions not polished by arrow of FALCON-Unzip
CM016757.1	FALCON-Unzip	unpolished	873935	874582	.	+	.	Note=NCYC4145 chr4 positions not polished by arrow of FALCON-Unzip
CM016757.1	FALCON-Unzip	unpolished	1236983	1237615	.	+	.	Note=NCYC4145 chr4 positions not polished by arrow of FALCON-Unzip
CM016757.1	FALCON-Unzip	unpolished	1237686	1260260	.	+	.	Note=NCYC4145 chr4 positions not polished by arrow of FALCON-Unzip
CM016758.1	FALCON-Unzip	unpolished	842017	848434	.	+	.	Note=NCYC4145 chr5 positions not polished by arrow of FALCON-Unzip
CM016758.1	FALCON-Unzip	unpolished	1100901	1110321	.	+	.	Note=NCYC4145 chr5 positions not polished by arrow of FALCON-Unzip
CM016758.1	FALCON-Unzip	unpolished	1110422	1133723	.	+	.	Note=NCYC4145 chr5 positions not polished by arrow of FALCON-Unzip
CM016758.1	FALCON-Unzip	unpolished	1217067	1229588	.	+	.	Note=NCYC4145 chr5 positions not polished by arrow of FALCON-Unzip
CM016758.1	FALCON-Unzip	unpolished	1229689	1229691	.	+	.	Note=NCYC4145 chr5 positions not polished by arrow of FALCON-Unzip
CM016759.1	FALCON-Unzip	unpolished	1	117	.	+	.	Note=NCYC4145 chr6 positions not polished by arrow of FALCON-Unzip
CM016760.1	FALCON-Unzip	unpolished	1	54	.	+	.	Note=NCYC4145 chr7 positions not polished by arrow of FALCON-Unzip
CM016760.1	FALCON-Unzip	unpolished	731650	732149	.	+	.	Note=NCYC4145 chr7 positions not polished by arrow of FALCON-Unzip
CM016760.1	FALCON-Unzip	unpolished	975051	975054	.	+	.	Note=NCYC4145 chr7 positions not polished by arrow of FALCON-Unzip
