## Supplemental Data 2 for "Phased diploid genome assemblies for three strains of *Candida albicans* from oak trees"

CM016738.1	vcf2allelePlot.pl	uncertain	1300000	1500000	.	+	.	Note=NCYC4146 chr1 Uncertain region identified with Illumina data, windowsize=100000 and snp heterozygosity < 0.001 not seen when mapped to SC5314_A22
CM016738.1	vcf2allelePlot.pl	uncertain	2000000	2100000	.	+	.	Note=NCYC4146 chr1 Uncertain region identified with Illumina data, windowsize=100000 and snp heterozygosity < 0.001 not seen when mapped to SC5314_A22
CM016738.1	vcf2allelePlot.pl	uncertain	3600000	3700000	.	+	.	Note=NCYC4146 chr1 Uncertain region identified with Illumina data, windowsize=100000 and snp heterozygosity < 0.001 not seen when mapped to SC5314_A22
CM016739.1	vcf2allelePlot.pl	uncertain	500000	800000	.	+	.	Note=NCYC4146 chr2 Uncertain region identified with Illumina data, windowsize=100000 and snp heterozygosity < 0.001 not seen when mapped to SC5314_A22
CM016740.1	vcf2allelePlot.pl	LOH	1300000	1600000	.	+	.	Note=NCYC4146 chr3 LOH region identified with Illumina data, windowsize=100000 and snp heterozygosity < 0.001
CM016742.1	vcf2allelePlot.pl	LOH	800000	1300000	.	+	.	Note=NCYC4146 chr5 LOH region identified with Illumina data, windowsize=100000 and snp heterozygosity < 0.001
CM016743.1	vcf2allelePlot.pl	uncertain	900000	1300000	.	+	.	Note=NCYC4146 chr6 Uncertain region identified with Illumina data, windowsize=100000 and snp heterozygosity < 0.001 not seen when mapped to SC5314_A22
CM016744.1	vcf2allelePlot.pl	LOH	900000	1100000	.	+	.	Note=NCYC4146 chr7 LOH region identified with Illumina data, windowsize=100000 and snp heterozygosity < 0.001
CM016745.1	vcf2allelePlot.pl	LOH	1900000	2400000	.	+	.	Note=NCYC4146 chrR LOH region identified with Illumina data, windowsize=100000 and snp heterozygosity < 0.001
CM016738.1	FALCON-Unzip	gap	1284453	1284553	.	+	.	Note=NCYC4146 chr1 positions of Ns in NCBI GCA_005890745.1 assembly
CM016738.1	FALCON-Unzip	gap	1387505	1387605	.	+	.	Note=NCYC4146 chr1 positions of Ns in NCBI GCA_005890745.1 assembly
CM016738.1	FALCON-Unzip	gap	2041462	2041562	.	+	.	Note=NCYC4146 chr1 positions of Ns in NCBI GCA_005890745.1 assembly
CM016738.1	FALCON-Unzip	gap	3510252	3510352	.	+	.	Note=NCYC4146 chr1 positions of Ns in NCBI GCA_005890745.1 assembly
CM016739.1	FALCON-Unzip	gap	570442	570542	.	+	.	Note=NCYC4146 chr2 positions of Ns in NCBI GCA_005890745.1 assembly
CM016739.1	FALCON-Unzip	gap	650366	650466	.	+	.	Note=NCYC4146 chr2 positions of Ns in NCBI GCA_005890745.1 assembly
CM016739.1	FALCON-Unzip	gap	1917820	1917920	.	+	.	Note=NCYC4146 chr2 positions of Ns in NCBI GCA_005890745.1 assembly
CM016743.1	FALCON-Unzip	gap	1052738	1052838	.	+	.	Note=NCYC4146 chr6 positions of Ns in NCBI GCA_005890745.1 assembly
CM016744.1	FALCON-Unzip	gap	321458	321558	.	+	.	Note=NCYC4146 chr7 positions of Ns in NCBI GCA_005890745.1 assembly
CM016745.1	FALCON-Unzip	gap	1906657	1906757	.	+	.	Note=NCYC4146 chrR positions of Ns in NCBI GCA_005890745.1 assembly
CM016738.1	FALCON-Unzip	unpolished	1	8	.	+	.	Note=NCYC4146 chr1 positions not polished by arrow of FALCON-Unzip
CM016738.1	FALCON-Unzip	unpolished	1284029	1284452	.	+	.	Note=NCYC4146 chr1 positions not polished by arrow of FALCON-Unzip
CM016738.1	FALCON-Unzip	unpolished	1284553	1287019	.	+	.	Note=NCYC4146 chr1 positions not polished by arrow of FALCON-Unzip
CM016738.1	FALCON-Unzip	unpolished	1287542	1288541	.	+	.	Note=NCYC4146 chr1 positions not polished by arrow of FALCON-Unzip
CM016738.1	FALCON-Unzip	unpolished	1387501	1387504	.	+	.	Note=NCYC4146 chr1 positions not polished by arrow of FALCON-Unzip
CM016738.1	FALCON-Unzip	unpolished	1387605	1398067	.	+	.	Note=NCYC4146 chr1 positions not polished by arrow of FALCON-Unzip
CM016738.1	FALCON-Unzip	unpolished	2026184	2041461	.	+	.	Note=NCYC4146 chr1 positions not polished by arrow of FALCON-Unzip
CM016738.1	FALCON-Unzip	unpolished	2041562	2069232	.	+	.	Note=NCYC4146 chr1 positions not polished by arrow of FALCON-Unzip
CM016738.1	FALCON-Unzip	unpolished	2069607	2072196	.	+	.	Note=NCYC4146 chr1 positions not polished by arrow of FALCON-Unzip
CM016738.1	FALCON-Unzip	unpolished	3227194	3244552	.	+	.	Note=NCYC4146 chr1 positions not polished by arrow of FALCON-Unzip
CM016739.1	FALCON-Unzip	unpolished	1	6	.	+	.	Note=NCYC4146 chr2 positions not polished by arrow of FALCON-Unzip
CM016739.1	FALCON-Unzip	unpolished	559738	570441	.	+	.	Note=NCYC4146 chr2 positions not polished by arrow of FALCON-Unzip
CM016739.1	FALCON-Unzip	unpolished	570542	588993	.	+	.	Note=NCYC4146 chr2 positions not polished by arrow of FALCON-Unzip
CM016739.1	FALCON-Unzip	unpolished	644423	650365	.	+	.	Note=NCYC4146 chr2 positions not polished by arrow of FALCON-Unzip
CM016739.1	FALCON-Unzip	unpolished	650466	651185	.	+	.	Note=NCYC4146 chr2 positions not polished by arrow of FALCON-Unzip
CM016739.1	FALCON-Unzip	unpolished	1912477	1917819	.	+	.	Note=NCYC4146 chr2 positions not polished by arrow of FALCON-Unzip
CM016740.1	FALCON-Unzip	unpolished	1	5	.	+	.	Note=NCYC4146 chr3 positions not polished by arrow of FALCON-Unzip
CM016740.1	FALCON-Unzip	unpolished	25509	26008	.	+	.	Note=NCYC4146 chr3 positions not polished by arrow of FALCON-Unzip
CM016740.1	FALCON-Unzip	unpolished	1000349	1007348	.	+	.	Note=NCYC4146 chr3 positions not polished by arrow of FALCON-Unzip
CM016740.1	FALCON-Unzip	unpolished	1007861	1008360	.	+	.	Note=NCYC4146 chr3 positions not polished by arrow of FALCON-Unzip
CM016741.1	FALCON-Unzip	unpolished	1	245	.	+	.	Note=NCYC4146 chr4 positions not polished by arrow of FALCON-Unzip
CM016741.1	FALCON-Unzip	unpolished	146303	155389	.	+	.	Note=NCYC4146 chr4 positions not polished by arrow of FALCON-Unzip
CM016741.1	FALCON-Unzip	unpolished	156504	157003	.	+	.	Note=NCYC4146 chr4 positions not polished by arrow of FALCON-Unzip
CM016741.1	FALCON-Unzip	unpolished	158035	158534	.	+	.	Note=NCYC4146 chr4 positions not polished by arrow of FALCON-Unzip
CM016742.1	FALCON-Unzip	unpolished	1	1544	.	+	.	Note=NCYC4146 chr5 positions not polished by arrow of FALCON-Unzip
CM016742.1	FALCON-Unzip	unpolished	2057	3556	.	+	.	Note=NCYC4146 chr5 positions not polished by arrow of FALCON-Unzip
CM016743.1	FALCON-Unzip	unpolished	1	265	.	+	.	Note=NCYC4146 chr6 positions not polished by arrow of FALCON-Unzip
CM016743.1	FALCON-Unzip	unpolished	1052837	1052854	.	+	.	Note=NCYC4146 chr6 positions not polished by arrow of FALCON-Unzip
CM016744.1	FALCON-Unzip	unpolished	321557	321567	.	+	.	Note=NCYC4146 chr7 positions not polished by arrow of FALCON-Unzip
