## Supplemental Data 3 for "Phased diploid genome assemblies for three strains of *Candida albicans* from oak trees"

VBUW01000002.1	FALCON-Unzip	unpolished	1	24	.	+	.	Note= NCYC4144 positions not polished by arrow of FALCON-Unzip
VBUW01000002.1	FALCON-Unzip	unpolished	2076	2575	.	+	.	Note= NCYC4144 positions not polished by arrow of FALCON-Unzip
VBUW01000002.1	FALCON-Unzip	unpolished	3107	9272	.	+	.	Note= NCYC4144 positions not polished by arrow of FALCON-Unzip
VBUW01000002.1	FALCON-Unzip	unpolished	9613	10372	.	+	.	Note= NCYC4144 positions not polished by arrow of FALCON-Unzip
VBUW01000022.1	FALCON-Unzip	unpolished	1	8869	.	+	.	Note= NCYC4144 positions not polished by arrow of FALCON-Unzip
VBUW01000031.1	FALCON-Unzip	unpolished	150105	1	.	+	.	Note= NCYC4144 positions not polished by arrow of FALCON-Unzip
VBUW01000053.1	FALCON-Unzip	unpolished	1	2570	.	+	.	Note= NCYC4144 positions not polished by arrow of FALCON-Unzip
VBUW01000059.1	FALCON-Unzip	unpolished	54214	1	.	+	.	Note= NCYC4144 positions not polished by arrow of FALCON-Unzip
VBUW01000061.1	FALCON-Unzip	unpolished	1	20	.	+	.	Note= NCYC4144 positions not polished by arrow of FALCON-Unzip
VBUW01000061.1	FALCON-Unzip	unpolished	30058	30296	.	+	.	Note= NCYC4144 positions not polished by arrow of FALCON-Unzip
VBUW01000062.1	FALCON-Unzip	unpolished	1	522	.	+	.	Note= NCYC4144 positions not polished by arrow of FALCON-Unzip
VBUW01000062.1	FALCON-Unzip	unpolished	996	1495	.	+	.	Note= NCYC4144 positions not polished by arrow of FALCON-Unzip
VBUW01000063.1	FALCON-Unzip	unpolished	1	5061	.	+	.	Note= NCYC4144 positions not polished by arrow of FALCON-Unzip
VBUW01000064.1	FALCON-Unzip	unpolished	37658	37675	.	+	.	Note= NCYC4144 positions not polished by arrow of FALCON-Unzip
VBUW01000064.1	FALCON-Unzip	unpolished	37794	40585	.	+	.	Note= NCYC4144 positions not polished by arrow of FALCON-Unzip
VBUW01000065.1	FALCON-Unzip	unpolished	1	225	.	+	.	Note= NCYC4144 positions not polished by arrow of FALCON-Unzip
VBUW01000066.1	FALCON-Unzip	unpolished	522	1	.	+	.	Note= NCYC4144 positions not polished by arrow of FALCON-Unzip
VBUW01000066.1	FALCON-Unzip	unpolished	523	1022	.	+	.	Note= NCYC4144 positions not polished by arrow of FALCON-Unzip
VBUW01000066.1	FALCON-Unzip	unpolished	5656	6155	.	+	.	Note= NCYC4144 positions not polished by arrow of FALCON-Unzip
VBUW01000067.1	FALCON-Unzip	unpolished	1	6	.	+	.	Note= NCYC4144 positions not polished by arrow of FALCON-Unzip
