## Supplemental Data 4 for "Phased diploid genome assemblies for three strains of *Candida albicans* from oak trees"

VBUY01000004.1	FALCON-Unzip	unpolished	191018	1	.	+	.	Note= NCYC4145 positions not polished by arrow of FALCON-Unzip
VBUY01000011.1	FALCON-Unzip	unpolished	67009	67509	.	+	.	Note= NCYC4145 positions not polished by arrow of FALCON-Unzip
VBUY01000019.1	FALCON-Unzip	unpolished	71855	72355	.	+	.	Note= NCYC4145 positions not polished by arrow of FALCON-Unzip
VBUY01000035.1	FALCON-Unzip	unpolished	1	10461	.	+	.	Note= NCYC4145 positions not polished by arrow of FALCON-Unzip
VBUY01000035.1	FALCON-Unzip	unpolished	11520	11823	.	+	.	Note= NCYC4145 positions not polished by arrow of FALCON-Unzip
VBUY01000035.1	FALCON-Unzip	unpolished	12170	13356	.	+	.	Note= NCYC4145 positions not polished by arrow of FALCON-Unzip
VBUY01000043.1	FALCON-Unzip	unpolished	1	18598	.	+	.	Note= NCYC4145 positions not polished by arrow of FALCON-Unzip
VBUY01000046.1	FALCON-Unzip	unpolished	1	60	.	+	.	Note= NCYC4145 positions not polished by arrow of FALCON-Unzip
VBUY01000051.1	FALCON-Unzip	unpolished	32618	37118	.	+	.	Note= NCYC4145 positions not polished by arrow of FALCON-Unzip
VBUY01000051.1	FALCON-Unzip	unpolished	39681	39779	.	+	.	Note= NCYC4145 positions not polished by arrow of FALCON-Unzip
VBUY01000058.1	FALCON-Unzip	unpolished	1	8	.	+	.	Note= NCYC4145 positions not polished by arrow of FALCON-Unzip
VBUY01000065.1	FALCON-Unzip	unpolished	69006	69246	.	+	.	Note= NCYC4145 positions not polished by arrow of FALCON-Unzip
VBUY01000065.1	FALCON-Unzip	unpolished	69511	69921	.	+	.	Note= NCYC4145 positions not polished by arrow of FALCON-Unzip
VBUY01000068.1	FALCON-Unzip	unpolished	1	54	.	+	.	Note= NCYC4145 positions not polished by arrow of FALCON-Unzip
VBUY01000069.1	FALCON-Unzip	unpolished	1	511	.	+	.	Note= NCYC4145 positions not polished by arrow of FALCON-Unzip
VBUY01000073.1	FALCON-Unzip	unpolished	39233	39733	.	+	.	Note= NCYC4145 positions not polished by arrow of FALCON-Unzip
VBUY01000074.1	FALCON-Unzip	unpolished	1	5	.	+	.	Note= NCYC4145 positions not polished by arrow of FALCON-Unzip
VBUY01000075.1	FALCON-Unzip	unpolished	127082	127582	.	+	.	Note= NCYC4145 positions not polished by arrow of FALCON-Unzip
VBUY01000075.1	FALCON-Unzip	unpolished	128092	128591	.	+	.	Note= NCYC4145 positions not polished by arrow of FALCON-Unzip
VBUY01000076.1	FALCON-Unzip	unpolished	1	2500	.	+	.	Note= NCYC4145 positions not polished by arrow of FALCON-Unzip
VBUY01000083.1	FALCON-Unzip	unpolished	23146	27477	.	+	.	Note= NCYC4145 positions not polished by arrow of FALCON-Unzip
VBUY01000084.1	FALCON-Unzip	unpolished	1	2	.	+	.	Note= NCYC4145 positions not polished by arrow of FALCON-Unzip
VBUY01000084.1	FALCON-Unzip	unpolished	135524	136023	.	+	.	Note= NCYC4145 positions not polished by arrow of FALCON-Unzip
VBUY01000094.1	FALCON-Unzip	unpolished	1	842	.	+	.	Note= NCYC4145 positions not polished by arrow of FALCON-Unzip
VBUY01000094.1	FALCON-Unzip	unpolished	31659	32158	.	+	.	Note= NCYC4145 positions not polished by arrow of FALCON-Unzip
VBUY01000098.1	FALCON-Unzip	unpolished	1	4	.	+	.	Note= NCYC4145 positions not polished by arrow of FALCON-Unzip
VBUY01000099.1	FALCON-Unzip	unpolished	16606	18606	.	+	.	Note= NCYC4145 positions not polished by arrow of FALCON-Unzip
VBUY01000100.1	FALCON-Unzip	unpolished	1	3431	.	+	.	Note= NCYC4145 positions not polished by arrow of FALCON-Unzip
VBUY01000101.1	FALCON-Unzip	unpolished	1	500	.	+	.	Note= NCYC4145 positions not polished by arrow of FALCON-Unzip
