## Supplemental Data 5 for "Phased diploid genome assemblies for three strains of *Candida albicans* from oak trees"

VBVA01000002.1	FALCON-Unzip	unpolished	1	6	.	+	.	Note= NCYC4146 positions not polished by arrow of FALCON-Unzip
VBVA01000002.1	FALCON-Unzip	unpolished	45737	47493	.	+	.	Note= NCYC4146 positions not polished by arrow of FALCON-Unzip
VBVA01000002.1	FALCON-Unzip	unpolished	51172	51671	.	+	.	Note= NCYC4146 positions not polished by arrow of FALCON-Unzip
VBVA01000008.1	FALCON-Unzip	unpolished	74141	75141	.	+	.	Note= NCYC4146 positions not polished by arrow of FALCON-Unzip
VBVA01000008.1	FALCON-Unzip	unpolished	75651	76150	.	+	.	Note= NCYC4146 positions not polished by arrow of FALCON-Unzip
VBVA01000015.1	FALCON-Unzip	unpolished	1	382	.	+	.	Note= NCYC4146 positions not polished by arrow of FALCON-Unzip
VBVA01000015.1	FALCON-Unzip	unpolished	20047	22046	.	+	.	Note= NCYC4146 positions not polished by arrow of FALCON-Unzip
VBVA01000017.1	FALCON-Unzip	unpolished	1	282	.	+	.	Note= NCYC4146 positions not polished by arrow of FALCON-Unzip
VBVA01000023.1	FALCON-Unzip	unpolished	1	4126	.	+	.	Note= NCYC4146 positions not polished by arrow of FALCON-Unzip
VBVA01000031.1	FALCON-Unzip	unpolished	94527	96354	.	+	.	Note= NCYC4146 positions not polished by arrow of FALCON-Unzip
VBVA01000032.1	FALCON-Unzip	unpolished	1	1000	.	+	.	Note= NCYC4146 positions not polished by arrow of FALCON-Unzip
VBVA01000033.1	FALCON-Unzip	unpolished	1	3	.	+	.	Note= NCYC4146 positions not polished by arrow of FALCON-Unzip
VBVA01000034.1	FALCON-Unzip	unpolished	88311	88811	.	+	.	Note= NCYC4146 positions not polished by arrow of FALCON-Unzip
VBVA01000034.1	FALCON-Unzip	unpolished	89317	91316	.	+	.	Note= NCYC4146 positions not polished by arrow of FALCON-Unzip
VBVA01000057.1	FALCON-Unzip	unpolished	1	500	.	+	.	Note= NCYC4146 positions not polished by arrow of FALCON-Unzip
VBVA01000067.1	FALCON-Unzip	unpolished	1	1731	.	+	.	Note= NCYC4146 positions not polished by arrow of FALCON-Unzip
VBVA01000070.1	FALCON-Unzip	unpolished	1	15	.	+	.	Note= NCYC4146 positions not polished by arrow of FALCON-Unzip
VBVA01000071.1	FALCON-Unzip	unpolished	1	4	.	+	.	Note= NCYC4146 positions not polished by arrow of FALCON-Unzip
VBVA01000074.1	FALCON-Unzip	unpolished	1	9849	.	+	.	Note= NCYC4146 positions not polished by arrow of FALCON-Unzip
VBVA01000077.1	FALCON-Unzip	unpolished	1	7	.	+	.	Note= NCYC4146 positions not polished by arrow of FALCON-Unzip
