## Supplementary material for "Phased diploid genome assemblies for three strains of *Candida albicans* from oak trees": FileS10_NCYC4144placement.tsv

NCYC4144haplotig	Chromosome	Orientation	Start	Stop	Start tail	Stop tail
000000F_006_arrow	1	-	1534	190196	8	3809
000000F_001_arrow	1	-	253285	352221	18	0
000000F_004_arrow	1	-	352239	596826	2	0
000000F_009_arrow	1	-	596896	667004	13	58
000000F_005_arrow	1	-	849891	1628561	151339	185692
000000F_003_arrow	1	-	1792050	2063845	13	12
000000F_012_arrow	1	-	2063861	2530719	5	3
000000F_010_arrow	1	-	2530732	2588666	4	8
000000F_008_arrow	1	-	2588677	2841915	0	7
000000F_011_arrow	1	-	2841918	3024185	8	3
000000F_002_arrow	1	-	3024206	3221054	14098	7
000001F_005_arrow	2	-	23462	126005	18	7
000001F_007_arrow	2	-	126041	266755	29	18
000001F_004_arrow	2	-	266785	480882	12	1
000001F_009_arrow	2	-	480926	581976	12	30
000001F_012_arrow	2	-	582004	701004	18	15
000001F_006_arrow	2	-	701026	798035	65328	4
000001F_002_arrow	2	-	1021948	1323436	25821	155434
000001F_001_arrow	2	-	1350105	1422726	14	16
000001F_010_arrow	2	-	1432092	1517984	8	18
000001F_011_arrow	2	-	1517997	2179879	104	4
000001F_008_arrow	2	-	2181510	2264597	10310	3
000003F_004_arrow	3	+	58201	232266	14	2
000003F_007_arrow	3	+	236574	489410	6	17
000003F_005_arrow	3	+	490868	686173	0	171778
000003F_003_arrow	3	+	856397	992296	4	16
000003F_006_arrow	3	+	992989	1211597	164	9
000003F_008_arrow	3	+	1211616	1434636	9	9
000003F_001_arrow	3	+	1434529	1511979	316	39
000003F_002_arrow	3	+	1512027	1821026	6	10836
000004F_007_arrow	4	-	34802	145603	12	17
000004F_001_arrow	4	-	145615	379812	16	0
000004F_002_arrow	4	-	379829	438291	215	1
000004F_006_arrow	4	-	444106	569989	260454	5
000004F_009_arrow	4	-	929653	1025912	14	62006
000004F_003_arrow	4	-	1025955	1237582	9	29
000004F_008_arrow	4	-	1237630	1286871	52825	39
000004F_005_arrow	4	-	1339637	1705239	9224	5
000005F_004_arrow	5	-	163889	305428	62	11
000005F_001_arrow	5	-	726715	763734	14	9
000005F_002_arrow	5	-	1175142	1208621	17	10
000006F_003_arrow	6	+	14277	68666	7850	5
000006F_002_arrow	6	+	209766	371783	113507	10
000006F_001_arrow	6	+	371797	789508	3	252502
000007F_003_arrow	7	+	7139	68562	5	11
000007F_008_arrow	7	+	198948	249539	15	7
000007F_001_arrow	7	+	309135	366361	5	16
000007F_004_arrow	7	+	389143	420703	11	65
000007F_002_arrow	7	+	510938	565082	17	13
000007F_005_arrow	7	+	762836	802262	19	10
000007F_007_arrow	7	+	822526	871765	0	7
000007F_006_arrow	7	+	913235	971703	4	20
000002F_009_arrow	R	+	17619	158356	18211	5
000002F_005_arrow	R	+	158377	276953	16	10
000002F_001_arrow	R	+	508191	760918	241975	14
000002F_011_arrow	R	+	801857	917735	40947	24
000002F_002_arrow	R	+	917762	1075949	1	0
000002F_004_arrow	R	+	1075967	1224398	18	6
000002F_010_arrow	R	+	1224410	1235320	6	77
000002F_012_arrow	R	+	1235347	1310755	350	20
000002F_007_arrow	R	+	1310777	1447692	1	4
000002F_006_arrow	R	+	1447719	1557941	1	9
000002F_008_arrow	R	+	1557971	1642714	17	33
000002F_003_arrow	R	+	1642774	1942905	26	2
000008F_004_arrow	R	-	2040862	2078309	7	39
000008F_003_arrow	R	-	2096120	2125364	11	5
000008F_001_arrow	R	-	2145173	2190047	7	14
000008F_002_arrow	R	-	2305071	2349070	17	3
