## Supplementary material for "Phased diploid genome assemblies for three strains of *Candida albicans* from oak trees": FileS11_NCYC4145placement.tsv

NCYC4145haplotig	Chromosome	Orientation	Start	Stop	Start tail	Stop tail
000000F_013_arrow	1	+	9	186519	9	9
000000F_003_arrow	1	+	186542	254117	14	56
000000F_010_arrow	1	+	254184	306768	10	16
000000F_019_arrow	1	+	306813	385011	29	3
000000F_018_arrow	1	+	385030	451727	16	8
000000F_007_arrow	1	+	451745	600151	9	10
000000F_017_arrow	1	+	600171	622573	10	7
000000F_008_arrow	1	+	622590	663738	9	2
000000F_005_arrow	1	+	663745	807601	5	15
000000F_016_arrow	1	+	807649	983894	20	12
000000F_021_arrow	1	+	983930	1069773	23	71
000000F_001_arrow	1	+	1069853	1497630	7	6
000000F_015_arrow	1	+	1497653	1548603	17	19
000000F_012_arrow	1	+	1677079	1770365	154938	16
000000F_002_arrow	1	+	1770387	1898324	6	1
000000F_022_arrow	1	+	1898337	2174280	12	28
000000F_011_arrow	1	+	2174316	2283863	6	17
000000F_006_arrow	1	+	2283926	2424843	46	123126
000000F_014_arrow	1	+	2548654	2647753	17	8
000000F_004_arrow	1	+	2647769	2846789	7	17
000000F_020_arrow	1	+	2849990	2955314	1020	10
000000F_009_arrow	1	+	2955336	3210152	12	9250
000009F_002_arrow	2	-	91392	143229	11	9
000009F_001_arrow	2	-	143249	626719	6	9
000003F_003_arrow	2	-	718398	796843	5	6
000003F_014_arrow	2	-	796863	906288	11510	15
000003F_007_arrow	2	-	915485	1018042	122	15
000003F_009_arrow	2	-	1062945	1103068	62884	38715
000003F_001_arrow	2	-	1161103	1303361	16	14
000003F_011_arrow	2	-	1303388	1405049	4	11
000003F_013_arrow	2	-	1405059	1508275	5	6
000003F_012_arrow	2	-	1509017	1683189	12	2
000003F_002_arrow	2	-	1683223	1762945	14	21
000003F_005_arrow	2	-	1762970	1916114	12	11
000003F_010_arrow	2	-	1916137	2029016	2	11
000003F_008_arrow	2	-	2029048	2045242	15	29
000003F_004_arrow	2	-	2045260	2143278	15	3
000003F_006_arrow	2	-	2143298	2237703	12	5
000011F_002_arrow	2	+	2390990	2426018	46	40
000011F_001_arrow	2	+	2679328	2720907	13	5
000001F_002_arrow	3	+	15105	161682	15921	14
000001F_010_arrow	3	+	161702	350806	6	277
000001F_009_arrow	3	+	351106	499543	8	0
000001F_005_arrow	3	+	510950	515076	29	16
000001F_008_arrow	3	+	515099	681618	7	29
000001F_007_arrow	3	+	681670	907532	21	6
000001F_001_arrow	3	+	907547	1076245	9	23
000001F_004_arrow	3	+	1076280	1182796	11	48522
000001F_014_arrow	3	+	1234382	1266989	9	17
000001F_011_arrow	3	+	1267015	1370770	9	69
000001F_006_arrow	3	+	1370855	1404317	10	14
000001F_012_arrow	3	+	1428984	1471098	0	12
000001F_003_arrow	3	+	1491811	1550077	2	15
000001F_013_arrow	3	+	1570288	1621815	14	8
000002F_011_arrow	4	-	32377	153343	16	10
000002F_007_arrow	4	-	153386	264462	9	25
000002F_005_arrow	4	-	264479	418241	303	8
000002F_001_arrow	4	-	418290	669963	9	28
000002F_010_arrow	4	-	669985	818736	39	13
000002F_004_arrow	4	-	818787	865026	33	13
000002F_008_arrow	4	-	876420	900507	1	242
000002F_009_arrow	4	-	900587	1083704	11	82
000002F_006_arrow	4	-	1083716	1197194	1	0
000002F_002_arrow	4	-	1197199	1248534	27	4
000002F_003_arrow	4	-	1330842	1634112	6158	87502
000005F_002_arrow	5	-	29261	250808	192312	12
000005F_006_arrow	5	-	435563	580000	10720	31
000005F_001_arrow	5	-	582768	608311	3	15
000005F_007_arrow	5	-	609019	725323	9	20
000005F_004_arrow	5	-	787723	837471	5	39
000005F_003_arrow	5	-	851980	956956	49	16
000005F_005_arrow	5	-	957018	1083668	5460	11
000013F_001_arrow	5	-	1238929	1382572	5115	4267
000006F_008_arrow	6	+	54	148904	177	6
000006F_001_arrow	6	+	148921	218027	11	38393
000006F_007_arrow	6	+	258073	294513	3	24
000006F_003_arrow	6	+	294575	363020	36	3
000006F_002_arrow	6	+	363023	644510	0	8
000006F_004_arrow	6	+	644523	686438	5	27
000006F_006_arrow	6	+	686481	882999	16	16
000006F_005_arrow	6	+	910701	1079372	15	1429
000007F_001_arrow	7	+	487	502782	408	6
000007F_002_arrow	7	+	589506	716356	81113	12
000007F_005_arrow	7	+	716368	762315	0	7
000007F_003_arrow	7	+	811951	906892	50689	17
000004F_009_arrow	R	+	10767	75257	20176	0
000004F_007_arrow	R	+	75264	143670	7	3
000004F_003_arrow	R	+	150063	362483	54	45
000004F_001_arrow	R	+	440491	655032	78658	162017
000004F_005_arrow	R	+	814780	990014	1	39
000004F_002_arrow	R	+	997873	1256500	934	12
000004F_006_arrow	R	+	1256516	1328780	4	3
000004F_008_arrow	R	+	1362144	1380377	62	18
000008F_001_arrow	R	+	1478978	1811219	16	8
000008F_003_arrow	R	+	1811230	1939037	3	36175
000008F_004_arrow	R	+	1974648	2020998	1	28
000010F_001_arrow	R	-	2102308	2152689	18	17
000010F_003_arrow	R	-	2189589	2265953	9	34
000010F_002_arrow	R	-	2294194	2337296	3	18
000010F_005_arrow	R	-	2353074	2395638	7	18
000010F_006_arrow	R	-	2404971	2433589	17	17
