## Supplementary material for "Phased diploid genome assemblies for three strains of *Candida albicans* from oak trees": FileS12__NCYC4146placement.tsv

NCYC4146haplotig	Chromosome	Orientation	Start	Stop	Start tail	Stop tail
000006F_002_arrow	1	+	13324	231648	17841	12
000006F_004_arrow	1	+	231673	436898	13	3
000006F_001_arrow	1	+	436903	571917	2	32
000006F_006_arrow	1	+	571958	628541	10	8
000006F_005_arrow	1	+	628549	814798	0	4
000006F_007_arrow	1	+	817925	855017	8	15
000006F_003_arrow	1	+	861019	1284422	17	30
000009F_002_arrow	1	-	1485627	1594947	1	37
000009F_003_arrow	1	-	1595008	1678218	10	61
000009F_001_arrow	1	-	1832893	1957614	12	171840
000003F_005_arrow	1	-	2098975	2460263	13	1
000003F_007_arrow	1	-	2461563	2502265	0	17
000003F_003_arrow	1	-	2502288	2617425	11	23
000003F_004_arrow	1	-	2617437	2988409	4	1
000003F_002_arrow	1	-	2988464	3110403	14	51
000003F_006_arrow	1	-	3110429	3160437	17	12
000003F_001_arrow	1	-	3208009	3494386	10	35
000011F_002_arrow	2	+	385	139408	333	11
000011F_003_arrow	2	+	139427	260151	8	16
000011F_001_arrow	2	+	260176	549980	15	44
000005F_006_arrow	2	-	722262	779668	14	10
000005F_007_arrow	2	-	816221	936068	28	18
000005F_005_arrow	2	-	936096	1137122	6597	0
000005F_011_arrow	2	-	1189811	1290791	1	54551
000005F_002_arrow	2	-	1290798	1314591	13	6
000005F_001_arrow	2	-	1314925	1357805	12	15
000005F_004_arrow	2	-	1357819	1437626	10	2
000005F_010_arrow	2	-	1437638	1447247	0	2
000005F_009_arrow	2	-	1447274	1570307	0	26
000005F_003_arrow	2	-	1570308	1873443	8	1
000010F_001_arrow	2	-	1917940	2301436	63	13
000010F_002_arrow	2	-	2301575	2370338	41994	86
000010F_003_arrow	2	-	2393472	2448771	10902	14
000001F_010_arrow	3	-	13446	220968	7	10
000001F_011_arrow	3	-	220978	367422	4	4
000001F_002_arrow	3	-	367440	629673	123406	14
000001F_006_arrow	3	-	762330	831010	6516	13
000001F_007_arrow	3	-	832739	930786	16	1
000001F_009_arrow	3	-	930810	1064667	4	7
000001F_004_arrow	3	-	1064687	1294481	17	16
000001F_012_arrow	3	-	1294511	1331973	6733	13
000001F_001_arrow	3	-	1333980	1397921	8	16
000001F_008_arrow	3	-	1421408	1448818	3	5
000001F_003_arrow	3	-	1485794	1509400	15	5
000001F_005_arrow	3	-	1589435	1821508	16220	2
000002F_002_arrow	4	+	5711	161347	17657	62
000002F_005_arrow	4	+	161426	279490	12	17
000002F_004_arrow	4	+	279514	682195	7	121408
000002F_001_arrow	4	+	860237	942181	62022	12
000002F_006_arrow	4	+	942200	944102	6	13
000002F_007_arrow	4	+	944122	1072690	7	9
000002F_003_arrow	4	+	1312162	1624984	239042	4294
000004F_002_arrow	5	-	7864	145960	16	5118
000004F_007_arrow	5	-	145991	198931	1	15
000004F_006_arrow	5	-	418543	697217	1	219672
000004F_008_arrow	5	-	701413	718878	3	8
000004F_005_arrow	5	-	893718	936566	18	1
000004F_004_arrow	5	-	1172372	1188818	7	9
000004F_003_arrow	5	-	1193107	1210152	10	5
000007F_003_arrow	6	+	14827	93904	19367	30707
000007F_001_arrow	6	+	128410	299001	13	9
000007F_002_arrow	6	+	299023	584986	13	6
000007F_006_arrow	6	+	585001	760717	9	16
000007F_004_arrow	6	+	800611	880097	31091	15
000007F_005_arrow	6	+	1194243	1217155	18	10
000013F_001_arrow	7	+	32420	266846	9027	1
000008F_001_arrow	7	-	580609	880212	3	178175
000008F_003_arrow	7	-	900129	921932	3	18
000008F_002_arrow	7	-	1051656	1077919	8750	10
000000F_007_arrow	R	-	661	351331	6	963
000000F_010_arrow	R	-	436784	547550	11	84209
000000F_012_arrow	R	-	547586	559574	17	23
000000F_011_arrow	R	-	559605	674625	2	14
000000F_003_arrow	R	-	674664	685529	14	37
000000F_006_arrow	R	-	685562	760930	79448	18
000000F_001_arrow	R	-	851455	1214059	8	48
000000F_005_arrow	R	-	1218630	1466486	12	7
000000F_008_arrow	R	-	1466507	1558280	2	9
000000F_002_arrow	R	-	1558288	1612363	18	6
000000F_009_arrow	R	-	1612383	1659529	12	5
000000F_004_arrow	R	-	1707010	1886210	14	48022
000012F_002_arrow	R	+	2091437	2135357	18	18
000012F_003_arrow	R	+	2190327	2203189	4	2
000012F_001_arrow	R	+	2256154	2279013	6	16
